# A bacterial NLR-related protein senses distinct phage triggers through a single interface

**DOI:** 10.1101/2024.12.17.629029

**Authors:** Laurel K. Robbins, Emily M. Kibby, Amar Deep, Nathan K. Min, Lindsay A. Whalen, Layla D. Borja Najera, Toni A. Nagy, Layla Freeborn, Emily G. Armbruster, Joseph Pogliano, Kevin D. Corbett, Aaron T. Whiteley

## Abstract

Immune systems must rapidly sense viral infections to initiate antiviral signaling, but sensing poses a unique biochemical challenge because viruses rapidly evolve to escape detection. Immune receptors must therefore detect conserved components or activities that are crucial to the viral lifecycle and cannot easily be altered. Here, we show that a bacterial NLR-related protein, bNACHT11, senses viral (phage) infection via direct interactions with multiple phage proteins that are unrelated in their sequences, structures, and functions, thereby limiting viral escape. A conserved surface on the bNACHT11 C-terminal sensor domain binds at least five distinct activators, and a cryo-electron microscopy structure reveals sensing of the protein backbone through β-augmentation. Activator protein binding to bNACHT11 induced oligomerization and effector domain clustering, which limited phage infection by initiating programmed cell death through plasmolysis. These findings reveal a sophisticated immune strategy that counters the rapid evolution of viruses, with parallels to human and plant immune signaling.
