## Supplemental Table 4 for "A bacterial NLR-related protein senses distinct phage triggers through a single interface"

### Sheet: Phages used
Table S6. Bacteriophages used in this study
Phage number	Phage Name	Description	Propagation strain (E. coli)	Reference and source
	T2		MG1655	CGSC12141
	T4		MG1655	CGSC12143
	T6		MG1655	NCCB 3461
ϕ AW210	T4 ∆gp6	Phage T4 gp6 knockout	MG1655	This study
ϕ AW212	T4 ∆30.5	Phage T4 30.5 knockout	MG1655	This study
ΦAW224	T4 ∆gp057	Phage T4 gp57 knockout	MG1655	This study
ϕ AW211	T4 ∆gp6/30.5	Phage T4 gp6/30.5 knockout	MG1655	This study
ΦAW222	T4 ∆gp57/30.5	Phage T4 gp57/30.5 knockout	MG1655	This study
ΦAW223	T4 ∆gp6/57	Phage T4 gp6/57 knockout	MG1655	This study
ΦAW225	T4 ∆30.5/gp6/57	Phage T4 30.5/gp6/57 knockout	MG1655	This study
